# Canonical WNT signalling governs *Echinococcus* metacestode development

**DOI:** 10.1101/2025.09.17.676774

**Authors:** Ruth Herrmann, Luisa Schiegl, Michaela Herz, Kilian Rudolf, Akito Koike, Markus Spiliotis, Monika Bergmann, Nancy Holroyd, Uriel Koziol, Matt Berriman, Klaus Brehm

## Abstract

Alveolar echinococcosis (AE) is a lethal zoonosis caused by infiltrative growth of the metacestode larva of the tapeworm *Echinococcus multilocularis* in host organs. We previously showed that the *Echinococcus* metacestode is an evolutionarily unique, broadly posteriorized tissue, leading us to hypothesize that canonical WNT (cWNT) signalling—which patterns the body axis across metazoans—might be critical for metacestode formation. Here, we report effective RNAi-mediated knockdown of the *E. multilocularis* β-catenin gene (*bcat-1*), the central effector of cWNT signalling, in a primary parasite cell culture system that produces metacestode vesicles. *bcat-1*(RNAi) cultures were markedly impaired in vesicle formation, exhibited stem-cell hyperproliferation, and displayed disrupted muscle-fibre organisation. Genome-wide transcriptomics revealed a general anteriorization of gene expression, and in situ hybridization showed an overproduction of cells expressing head-inducing factors such as *sfrp* upon *bcat-1* knockdown. Conversely, metacestode-specific genes—including the tegumental factors *muc-1*, *TNFR*, and antigen B—as well as the posterior marker *post2b* were significantly downregulated, consistent with the observed vesicle-formation defects. In situ analyses further identified anterior markers—*frizzled-10*, *nou-darake*, *notum*, and *follistatin*—that were overexpressed in *bcat-1*(RNAi) cultures and localized to the future anterior pole at the earliest stages of protoscolex formation. Finally, pharmacological inhibition of WNT signalling with pyrvinium pamoate caused complete loss of posterior tissue in *Echinococcus* protoscoleces, killed metacestode vesicles, and reduced stem-cell proliferation at nanomolar concentrations. Together, these findings establish a central role for cWNT signalling in directing *Echinococcus* body-axis formation and the posteriorization events driving metacestode growth within the host, providing insight into asexual parasite proliferation mediated by this biologically unique larval stage and pointing to potential targets for chemotherapy against AE.

**Author Summary:** Alveolar echinococcosis (AE) is a lethal disease caused by the cancer-like growth of the metacestode larva of the tapeworm *Echinococcus multilocularis*. From a developmental perspective, the *Echinococcus* metacestode is an unusual biological structure and even atypical among tapeworms. Previous work indicated that metacestode formation involves re-patterning of the body axis, eliminating head structures and producing broadly posteriorized tissue. How this is controlled at the molecular and cellular levels, however, was unknown. In this study, we perturbed expression of the β-catenin gene (*bcat-1*), a central regulator of canonical WNT signalling, using RNA interference (RNAi). *bcat-1*(RNAi) parasite cultures failed to generate metacestode vesicles and instead showed stem-cell hyperproliferation and muscle-cell distortion. Genes required for posteriorized metacestode tissue were downregulated, whereas genes directing head formation in adult worms (*follistatin*, *sfrp*, *fz10*, *ndk*) were upregulated, indicating a general anteriorization of the culture system. Pharmacological inhibition of WNT signalling with pyrvinium pamoate caused complete loss of posterior structures in protoscoleces, reduced stem-cell proliferation, and killed metacestode tissue. These findings identify β-catenin and the canonical WNT pathway as crucial regulators of the posteriorization that underlies metacestode formation. Given that WNT signalling is deregulated in many human cancers and that small-molecule inhibitors are available, our results suggest new avenues for anti-AE drug development.
