## Supplementary material for "Canonical WNT signalling governs *Echinococcus* metacestode development": Primer sequences and accession numbers

### Sheet: Tabelle1
WISH probes	Gene name	forward primer	reverse primer
EmuJ_000770900	ndk	GTC AAG ACT GGC AAT GAA CTT	GGT AGA CGT GAG GAG GTT T
EmuJ_000278400	fst	CTA CAT AAC GCG CTC CGA G	CAG TTG AGA CAA GGT CGA CG
EmuJ_000842900	ndl1	GAA TCA TGT GCT TCG AAG ACT	CGA TTG ATC AGA CAG TAG CTA GT
EmuJ_000816800	ndl2	TCA CCG GAA AGT ACA TCT G	GAA CTA TGA TCA AGG AAG CG
EmuJ_000652800	notum	CCT CCT ATT GAC ACC TCA AC	CCG TAA AGT TCA TAG AGT GAG
EmuJ_000938200	muc-2	TCT ACG CCT GCG GCC ACC A	TGA CCT CCG CGA CCA GGG
EmuJ_001052400	smadF	ATG CGG GTC CCG TTG	TCA TTG CAA ACC ACT GGA TG
WISH probes already reported
Gene ID	Gene name	Reference	Ref no. herein
EmuJ_000742900	muc-1	Koziol et al., 2014 (PMID: 24602211)	[2]
EmuJ_000838700	sfrp	Koziol et al., 2016 (PMID: 26941070)	[5]
EmuJ_000085700	fz10	Herz et al., 2024 (PMID: 38333034)	[23]
EmuJ_000104000	wnt11b	Koziol et al., 2016 (PMID: 26941070)	[5]
EmuJ_000349900	wnt1	Koziol et al., 2016 (PMID: 26941070)	[5]
EmuJ_000990500	TNFR	Herz et al., 2024 (PMID: 38333034)	[23]
EmuJ_000959700	Post2b	Koziol et al., 2016 (PMID: 26941070)	[5]
qRT-PCR
GeneID	forward primer	reverse primer	amplicon size	Tm (°C)	efficiency bcat	efficiency ctrl
EmuJ_001115400	GGGAATCGAGTGAGCATGTAG	GCCTCACTAGGTAGATTTTCAGAA	175 nt	63	1.9	1.9
EmuJ_000824000	CAAGACAGATTCAAAGTCGTTGC	AGTCCCCAGTTAAAATCTCCATC	134 nt	63	1.9	2
EmuJ_000212300	TGGGAGCATTGTACTCAACG	GTGGAAACAGTGGAGAAGGAG	135 nt	63	1.9	1.9
EmuJ_000596300	GAGATGTGATCCAGAGAACCG	CGGTTAGAAGTCAGAATCTCCTG	112 nt	63	2	1.9
EmuJ_000772000	TCTCATCTCTTGTGTAAGGTGC	TGGATTGGAACTGACAGCTG	176 nt	63	2	2
EmuJ_000075800	ACGATGGGTAGTGGGATTAAAG	CAACGGCATTGAAACCTCTC	175 nt	62	1.9	2
EmuJ_000131400	TGGATTACATCGGATGCACC	AACGGAGCTAAAGACAAGAGG	107 nt	62	2	1.9
EmuJ_000624800	AACAACCCTCCTTCCATCAC	ACACGAGCAATCACCTTCC	176 nt	63	1.9	1.9
EmuJ_000990500	CAGAATTGTCCCAAGGCCTAG	ACCAGGAAGTCAACATCAGC	168 nt	63	1.9	2
EmuJ_001146700	ATTATGACCGACTTTCTCCGC	GTCCAATCTTGTCATGTCCAAC	175 nt	62	1.9	1.9
EmuJ_000485800	TGATGAAAGTGAAGCCAAGGAACTTGAG	TTCGTCTGGAGCGTCTCATTCTTAGAG	102 nt	68	2	2
GenBank accession numbers of newly reported genes
Gene ID	Gene name	GenBank accession no.
EmuJ_000085700	fz10	PP657428
EmuJ_000770900	ndk	PP657429
EmuJ_000816800	ndl2	PP657430
EmuJ_000278400	fst	PP657432
EmuJ_000652800	notum	PP657433
EmuJ_000842900	ndl1	PP657434
EmuJ_001052400	smadF	PP657435
EmuJ_000938200	muc-2	PP657436
